# Functional characterization of Arabidopsis ARGONAUTE 3 in reproductive tissue

**DOI:** 10.1101/500769

**Authors:** Pauline E. Jullien, Stefan Grob, Antonin Marchais, Nathan Pumplin, Clement Chevalier, Caroline Otto, Gregory Schott, Olivier Voinnet

**Affiliations:** Institute of Molecular Plant Biology, Swiss Federal Institute of Technology Zurich (ETH-Zurich), Zurich, Switzerland; Institute of Plant Sciences, University of Bern, Bern, Switzerland; Department of Plant and Microbial Biology, University of Zurich and Zurich-Basel Plant Science Center, University of Zurich, Zurich, Switzerland

**Keywords:** Seeds, *Arabidopsis*, small RNA, Argonautes, AGO3, reproduction

## Abstract

*Arabidopsis* encodes ten ARGONAUTE (AGO) effectors of RNA silencing, canonically loaded with either 21-22nt small RNAs (sRNA) to mediate post-transcriptional-gene-silencing (PTGS) or 24nt sRNAs to promote RNA-directed-DNA-methylation. Using full-locus constructs, we characterized the expression, biochemical properties, and possible modes of action of AGO3. Although *AGO3* arose from a recent duplication at the *AGO2* locus, their expression differs drastically, with AGO2 being expressed in both male and female gametes whereas AGO3 accumulates in aerial vascular terminations and specifically in chalazal seed integuments. Accordingly, *AGO3* down-regulation alters gene expression in siliques. Similar to AGO2, AGO3 binds sRNAs with a strong 5’-adenosine bias, but unlike most *Arabidopsis* AGOs - AGO2 included - it binds efficiently both 24nt and 21nt sRNAs. AGO3 immunoprecipitation experiments in siliques revealed that these sRNAs mostly correspond to genes and intergenic regions. in a manner reflecting their respective accumulation from their loci-of-origin. AGO3 localizes to the cytoplasm and co-fractionates with polysomes to possibly mediate PTGS via translation inhibition.

**Significance statement:** The regulation of gene expression by small RNAs is key for proper plant development and defense. Here, we characterize Arabidopsis AGO3 expression pattern, microRNA regulation and biochemical properties during sexual reproduction.
