## Supplementary material for "Functional characterization of Arabidopsis ARGONAUTE 3 in reproductive tissue": TableS3

### Sheet: Sheet1
(a) commands
task	Command
A)	awk 'BEGIN {OFS = "\n"} {header = $0 ; getline seq ; getline qheader ; getline qseq ; if (length(seq) >= 17 && length(seq) <= 30) {print header, seq, qheader, qseq}}'
B)	awk ´{print length($10)}´ | sort | uniq -c
C)	awk ´OFS = “\t” {if $2 == 0 {print substr($10,1,1)}}´ | sort | uniq -c | sort -k 2
D)	awk ´OFS = “\t” {if $2 == 16 {print substr($10, length($10))}}´ | tr “[ATGCatgc]” “[TACGtacg]” | sort | uniq -c | sort -k 2
E)	awk 'OFS="\t" {if ($3 == "gene" && $7 == "+") {print $1, $4 - 500, $4} else if ($3 == "gene" && $7 == "-") {print $1,$5,$5+500}}'
(b) alignement scores for small RNA sequencing
	reads processed	reads aligned	perc alignment	reads on chr1	reads on chr2	reads on chr3	reads on chr4	reads on chr5	pROK2
IP_AGO3	39048823	37146428	0.9513	8587594	6766500	6727161	5114061	9942699	8413
IP_control	28918333	25582791	0.8847	5571742	4454988	4946609	3698022	6911263	167
Total_sRNA	40723298	40202112	0.9872	8760152	7139946	7819470	5722875	10759661	8
