## Supplementary material for "Functional characterization of Arabidopsis ARGONAUTE 3 in reproductive tissue": TableS2

### Sheet: Sheet1
Supplementary Table 2. Primers list.
oligo name	sequence	use
AttB4-pAGO3	ggggacaactttgtatagaaaagttgctcagaacatgactattactgactgac	gateway cloning
AttB1r-pAGO3	GGGGACTGCTTTTTTGTACAAACTTGCGGTATTTGACTGGATACGGTCGGGA	gateway cloning
AttB2r-AGO3	ggggacagctttcttgtacaaagtggctatggatcgaggtggttaccgaggag	gateway cloning
AttB3-AGO3	GGGGACAACTTTGTATAATAAAGTTGCTAAAATGTGAATAAGATAGAGTATA	gateway cloning
Ago2CDS_2r-3_F	GGGG ACA GCT TTC TTG TAC AAA GTG Gga ATGGAGAGAGGTGGTTATCGAGGA	gateway cloning
Ago2CDS_2r-3_R	GGGG AC AAC TTT GTA TAA TAA AGT tg tggtagtccacaaggggca	gateway cloning
pAgo2_4-1r_F	GGGG ACA ACT TTG TAT AGA AAA GTT G cacaatttggtattgtgcatccg	gateway cloning
pAgo2_4-1r_R	GGGG AC TGC TTT TTT GTA CAA ACT TG tggatctgatcgggaaacactg	gateway cloning
AGO3-qPCRF1	TCTTTGACTTGTGCTTCACGTT	qPCR
AGO3-qPCRR1	TCCATTGTGACAGAAGAGGAT	qPCR
AGO3-qPCRF2	ACAACCTCAGCCACAGGCGG	qPCR
AGO3-qPCRR2	CTTGAGAACCACTAGCGGTGTGAG	qPCR
AGO3-qPCRF3	TCAGGTGGTCATGTTCGTGG	qPCR
AGO3-qPCRR3	GTGCAACGCCTTGACTCAC	qPCR
AGO3-qPCRF4	CACACTCTCAAGCCCACAGT	qPCR
AGO3-qPCRR4	TTGTACCACGTCATCAGGCC	qPCR
AGO2-qPCRF1	GTAAGCATGGTGGGGCTCGTCCAAC	qPCR
AGO2-qPCRR1	CCCGGTACTGATCACCTCCTTTAG	qPCR
GAPC-qPCRF2	actcaatcactgctactcag	qPCR
GAPC-qPCRR2	gtcaactttccgttaagagc	qPCR
Act11-qPCRF1	gagatgatgcaccaagagctgta	qPCR
Act11-qPCRR1	cataccaaccatgacaccagtgt	qPCR
ago3-3LP_743B03real	CTTTGGCGAGAGTGGTACTTG	genotyping
ago3-3RP_743B03real	CAGAGTCAGTCGGGACTATCG	genotyping
NP258_AT3G66656_F	AGGCTGGGTTTGTTCAAGAA	probe
NP259_AT3G66656_R	GTTCCTCAAGCGTAAGCTCCT	probe
NP319_AT3G15960_F	tgtgaaattcctagagatccca	probe
NP320_AT3G15960_R	GCGGCTGCTACAAATATTGTT	probe
NP295_AT1G28370_F	tcccagccttaacctgaatct	probe
NP296_AT1G28370_R	aaaccaacgaaggtaacggagt	probe
simple hat oligo	TGGGTTACCCATTTTGACACCCCTA	probe
